# Miniaturized head-mounted device for whole cortex mesoscale imaging in freely behaving mice

**DOI:** 10.1101/2020.05.25.114892

**Authors:** Mathew L Rynes, Daniel Surinach, Samantha Linn, Michael Laroque, Vijay Rajendran, Judith Dominguez, Orestes Hadjistamolou, Zahra S Navabi, Leila Ghanbari, Gregory W Johnson, Mojtaba Nazari, Majid Mohajerani, Suhasa B Kodandaramaiah

## Abstract

The advent of genetically encoded calcium indicators, along with surgical preparations such as thinned skulls or refractive index matched skulls, have enabled mesoscale cortical activity imaging in head-fixed mice. Such imaging studies have revealed complex patterns of coordinated activity across the cortex during spontaneous behaviors, goal-directed behavior, locomotion, motor learning, and perceptual decision making. However, neural activity during unrestrained behavior significantly differs from neural activity in head-fixed animals. Whole-cortex imaging in freely behaving mice will enable the study of neural activity in a larger, more complex repertoire of behaviors not possible in head-fixed animals. Here we present the “Mesoscope,” a wide-field miniaturized, head-mounted fluorescence microscope compatible with transparent polymer skulls recently developed by our group. With a field of view of 8 mm x 10 mm and weighing less than 4 g, the Mesoscope can image most of the mouse dorsal cortex with resolution ranging from 39 to 56 µm. Stroboscopic illumination with blue and green LEDs allows for the measurement of both fluorescence changes due to calcium activity and reflectance signals to capture hemodynamic changes. We have used the Mesoscope to successfully record mesoscale calcium activity across the dorsal cortex during sensory-evoked stimuli, open field behaviors, and social interactions. Finally, combining the mesoscale imaging with electrophysiology enabled us to measure dynamics in extracellular glutamate release in the cortex during the transition from wakefulness to natural sleep.
