## Supplementary File 1 for "Miniaturized head-mounted device for whole cortex mesoscale imaging in freely behaving mice": Supplementary File 1.xlsx

### Sheet: Mesoscope
	Part	Manufacturer	Part Number	Description	Note	URL
	Meso Body Top	Protolabs	meso4.22_top_delrin.SLDPRT	Top housing of Mesoscope	Submit CAD files to protolabs and tell them the print is achievable without changing design thickness
	Meso Body Bottom	Protolabs	meso4.27_bottom_delrin.SLDPRT	Bottom housing of Mesoscope	Submit CAD files to protolabs and tell them the print is achievable without changing design thickness
	Emission Filter	Chroma	ET525/50m	Diced emission filter: 4mm x 4mm x 1mm	These are custom diced filters from set #49002. Email Dick Stewart, dstewart@chroma.com, for a price quote and make sure to give him the dimensions of each filter. It is cost most effective to order 20 of each.
	Blue Excitation Filter	Chroma	ET470/40x	Diced excitation filter: 3mm x3mm x 1mm
	Lenses	Edmund Optics	47-721	3mm Dia. x 4.5mm FL, MgF2 Coated, Achromatic Doublet Lens		https://www.edmundoptics.com/p/3mm-dia-x-45mm-fl-mgfsub2sub-coated-achromatic-doublet-lens/7872/
	CMOS sensor	Labmaker	Miniscope - CMOS PCB	Miniscope CMOS sensor	Order from Miniscope Site
	DAQ	Labmaker	Miniscope - DAQ PCB	Miniscope DAQ Board
	Coax cable	Cooner Wire	CW2040-3650SR	50ohm coax silicone rubber jacketed cable	Email to get a qutoe. About $10.80/foot for 25 feet	https://www.coonerwire.com/mini-coax/
	Black Wire	McMaster	9510T2	Low-Voltage High-Temperature Black Wire with FEP Insulation, 29 Wire Gauge		https://www.mcmaster.com/9510t2-9510T213
	Red Wire	McMaster	9510T2	Low-Voltage High-Temperature Red Wire with FEP Insulation, 29 Wire Gauge		https://www.mcmaster.com/9510t2-9510T233
	CMOS screws	McMaster	92703A140	18-8 Stainless Steel Torx Flat Head Screws		https://www.mcmaster.com/92703a140
	Focusing Set screw	McMaster	91735A262	316 Stainless Steel Pan Head Phillips Screw, 0-80 Thread, 1/8" Long		https://www.mcmaster.com/91735a262
	Magnets	Amazon	B07C8ZZ2K9	4X1mm Round Magnet For Mesoscope Attachment		https://www.amazon.com/Magnets-Refrigertor-Whiteboard-Durable-Multi-Use/dp/B07C8ZZ2K9
	Blue LED	Digikey	1416-1028-1-ND	LED LUXEON Rebel Color Blue 470nm (Typ) 1812 (4532 Metric)		https://www.digikey.com/product-detail/en/LXML-PB01-0030/1416-1028-1-ND/3961133
	Green LED	Digikey	1416-1035-1-ND	LED Lighting Color LUXEON Rebel Color Green 530nm (Typ) 1812 (4532 Metric)		https://www.digikey.com/products/en?keywords=754-1356-1-ND
	Pin Header- Male	Digikey	ED8250-ND	Connecter Header Through Hole 50 position 0.050" (1.27mm)		https://www.digikey.com/product-detail/en/mill-max-manufacturing-corp/850-10-050-10-001000/ED8250-ND/279659
	Pin Header- Female	Digikey	ED90265-ND	50 Position Receptacle Connector Through Hole 0.050" (1.27mm)		https://www.digikey.com/products/en?keywords=ED90265
	SMA Connector Plug	Digikey	CONSMA013.062-ND	Edge Mount SMA Connector for use with Coax to SMA PCB		https://www.digikey.com/product-detail/en/CONSMA013.062/CONSMA013.062-ND/1577228
	COAX to SMA PCB	OSHPARK		Connector board for connectorizing coax cable to SMA connector		https://oshpark.com/shared_projects/xtQGQ32E
	Brass Hex Nut	McMaster	92736A001	Brass Hex Nut, Narrow, 0-80 Thread Size		https://www.mcmaster.com/92736A001
	Tail Screw	McMaster
	Filter Cubes	Custom Made	Form Labs 3D Printer	Print the filter_cube.STL part file
	Black Epoxy	FormLabs	RS-F2-GPBK-04	FormLabs Black Resin	Was used to reinforce soldering and wires on LEDs	https://formlabs.com/store/form-3/materials/black-resin/
	Heat sink Copper	Amazon	B071JKLFXX	Copper Foil Tape (1inch X 66 FT) with Conductive Adhesive	Heat sink copper tape	https://www.amazon.com/LOVIMAG-Conductive-Shielding-Repellent-Electrical/dp/B071JKLFXX/ref=sr_1_4?keywords=copper+tape&qid=1566411370&s=gateway&sr=8-4
	Heat shrink	McMaster	7496K89	Heat-Shrink Tubing Black Refill Assortment, 0.75" ID Before Shrinking	Strain relief heat shrink tubing	https://www.mcmaster.com/7496K89
	DAQ housing	Custom Machined	Form Labs 3D Printer	Print the DAQ_housing.STL part file
	Solder Paste	Digikey	SMD291AX-ND	Solder Paste	Prime LED heat pad with solder paste before soldering copper heat sink	https://www.digikey.com/product-detail/en/chip-quik-inc/SMD291AX/SMD291AX-ND/1160002
	Flux	Digikey	473-1411-ND	Liquid Rosin Flux	Prime all solder junctions with flux	https://www.digikey.com/products/en?keywords=473-1411-ND
	Thread-forming screws	McMaster	96817A704	For fixing the CMOS PCB into the top housing	Uses a T2 size torx screwdriver
	MosFet	Vishay Siliconix	MosFET IRL 520	Mosfet for switching circuit
	Quick setting Epoxy	3M Inc.	Schotch Weld dp100 Plus Clear
	50 micrometer PET	Dupont Inc.	Melinex
	Commutator	Plexon	Carousel Commutuator 1x DHST 2x LED	Commutator for routing LED power through	Cheaper alternatives exist
	USB camera	ELP	ELP-USB8MP02G-L75	Camera used in behavior experiments	Any USB camera may be used

### Sheet: Tools
	Part	Manufacturer	Part Number	Description	Note
	T2 Torx Screwdriver	McMaster	52995A24	Screwdriver for screwing Thread forming screws into Meso top mounting
	Form 2 printer	Formlabs	Form 2

### Sheet: Surgery
	Part	Manufacturer	Part Number	Description	Note
	Buprenorphine (slow release)	Zoopharm	Buprenorphine SR-LAB	Slow release buprenorphine
	Eye ointment	Dechra Veterinary Products	Puralube
	Povidone-iodine 10% solution	Betadine	Aviro Health L.P.
	Metabond Dental Cement kit	Parkell	S380
	500 micrometer Micro-curette	Fine Science Tools	10080-05
	Veterinary tissue adhesive	3M Inc.	Vetbond
	Heating pad	Harvard Apparatus Inc.	72-0492
	Cotton-tipped applicator (pointed)	Puritan	823-WC

### Sheet: Other experiments
	Part	Manufacturer	Part Number	Description	Note
	Photoresistor	Advanced Photonix	NSL-19M51
	Fluorescin dye	Sigma Aldrich	F2456
	Vibration motor	BestTong	A00000464		generic brand from Amazon
	Circular glass coverslip	Marienfeld-Superior Inc.	Deckgläser
	Clear Dental Cement	Parkell Inc.	S399		Included in kit
	Large FOV stereomicroscope	Leica AG	MZ10F
	sCMOS	Hamamatsu Inc.	Orca Flash 4.0
